# Identification and characterization of a TRF2-like telomere-binding protein in Arabidopsis

**DOI:** 10.64898/2026.01.29.702503

**Authors:** Jana Fulneckova, Jana Faturova, Jaroslav Fulnecek, Jana Pecinková, David Potesil, Ganji Sri Ranjani, Zbynek Zdrahal, Karel Riha

## Abstract

Telomere protection and maintenance are mediated by proteins that bind telomeric DNA and recruit additional components of telomeric chromatin. While these factors are well characterized in yeast and mammals, their counterparts in plants remain poorly defined. Here, we used a proteomic approach in *Arabidopsis thaliana* to identify nuclear proteins that preferentially associate with telomeric DNA. We identified TRFL7, a previously uncharacterized member of the TRF-like (TRFL) protein family, as a prominent candidate. We show that TRFL7, together with its close homologues TRFL5 and TRFL11, associates with telomeric chromatin and forms distinct nuclear foci that preferentially localize near the nucleolus, resembling the nucleolus-associated telomere clustering characteristic of Arabidopsis. Genetic inactivation of TRFL7 in combination with either TRFL5 or TRFL11 results in telomere elongation, indicating a role for these proteins in telomere length homeostasis. Notably, TRFL7 contains an iDDR sequence motif that is also present in human TRF2, where it limits the activity of the Mre11-Rad50-Nbs1 complex. Together, our findings identify TRFL7 as a functional component of plant telomeric chromatin and suggest that it represents a plant orthologue of human TRF2.
