## Supplementary material for "Identification and characterization of a TRF2-like telomere-binding protein in Arabidopsis": Table S1

### Sheet: Oligonucleotides
Name	Sequence	Comment
5-Biot-ach PlTelG 5mer	5´-/5BiotinTEG/GTGTAGACTGTGAGATTTAGGGTTTAGGGTTTAGGGTTTAGGGTTTAGGG-3´	Generation of 50 bp telomeric oligo bait for telomere pull-down
3-Biot-ach PlTelC 5mer	5´-CCCTAAACCCTAAACCCTAAACCCTAAACCCTAAATCTCACAGTCTACAC/3BiotinTEG/-3´	Generation of 50 bp telomeric oligo bait for telomere pull-down
3-Biot-ach CTCACA 5mer	5´-CTCACACTCACACTCACACTCACACTCACATCTCACTGGCTACAC/3BiotinTEG/-3´	the generation of 50 bp ds scrambled oligo bait for telomere pull-down
5-Biot-ach TGTGAG 5mer	5´-/5BiotinTEG/GTGTAGCCAGTGAGATGTGAGTGTGAGTGTGAGTGTGAGTGTGAG-3´	Generation of 50 bp ds scrambled oligo bait for telomere pull-down
Biotinyl-PlTELG-4mer	5´-/5Biosg/TTT AGG GTT TAG GGT TTA GGG TTT AGG G-3´	Generation of biotinylated telomere repeat concatemers for telomere pull-down
PlTELC-4mer	5´-CCCTAAACCCTAAACCCTAAACCCTAAA-3´	Generation of biotinylated telomere repeat concatemers for telomere pull-down
CTCACA-5mer	5´-CTCACACTCACACTCACACTCACACTCACA-3´	Generation of biotinylated scrambled concatemers for telomere pull-down
Biotinyl-TGTGAG-5mer	5´-/5Biosg/TGTGAGTGTGAGTGTGAGTGTGAGTGTGAG-3´	Generation of biotinylated scrambled concatemers for telomere pull-down
SAIL504G02 LP	5´-TTCAGGTGACCAACCTTTGTC-3´	Genotyping trfl5 mutants
SAIL504G02 RP	5´- AGGAGAAAGAGAGCGACTTGG-3´	Genotyping trfl5 mutants
SAIL1155F11 LP	5´-GAAGCAGTGAGTATCTTGCCG-3´	Genotyping trfl7-1 mutants
SAIL1155F11 RP	5´-TCTGTCAACAACTGCAGATGG-3´	Genotyping trfl7-1 mutants
SALK_148576 LP	5´-TCATTGTTCAGCAGTTGTTGG-3´	Genotyping trfl7-2 mutants
SALK_148576 RP	5´- TGATTCAGATGGAGAAATGGG-3´	Genotyping trfl7-2 mutants
SALK_053119 LP	5´-TTTTGGAGTTGGGAGTTGTTG-3´	Genotyping trfl11-1 mutants
SALK_053119 RP	5´-TTGATCCCCTCTGTTGTCAAC-3´	Genotyping trfl11-1 mutants
SALK_018118 LP	5´-GGAAATGTTCACCTCTGTCCTC-3´	Genotyping trfl11-2 mutants
SALK_018118 RP	5´-GGCATTACTTGGGAGTTCCTC-3´	Genotyping trfl11-2 mutants
SAIL LB3	5´-TAGCATCTGAATTTCATAACCAATCTCGATACAC-3´	SAIL T-DNA left-border specific primer
Lbc1	5´-TGGACCGCTTGCTGCAACTCT-3´	SALK T-DNA left-border specific primer
LBb1.3	5´-TTTTGCCGATTTCGGAAC-3´	SALK T-DNA left-border specific primer
TRFL3 Fw-p(B1)	5´-AAAAAGCAGGCTTCATGTTTGGAAATGTGAAAG-3´	Gateway cloning
TRFL3 R-go-p(B2)	5´-AGAAAGCTGGGTCCAAGAAACCGTTTCTTGA-3´	Gateway cloning: C-terminal fusion
TRFL3 R-STOP-p(B2)	5´-AGAAAGCTGGGTCCTACAAGAAACCGTTTCTTG-3´	Gateway cloning: N-terminal fusion
TRFL5 Fw-p(B1)	5´-AAAAAGCAGGCTTCATGGAAGTGATGGACAAATGG-3´	Gateway cloning
TRFL5 R-go-p(B2)	5´-AGAAAGCTGGGTCCTGACGACCAAGTAAATTCCTC-3´	Gateway cloning: C-terminal fusion
TRFL5 R-STOP-p(B2)	5´-AGAAAGCTGGGTCCTACTGACGACCAAGTAAATTCCTC-3´	Gateway cloning: N-terminal fusion
TRFL6 Fw-p(B1)	5´-AAAAAGCAGGCTTCATGGGAACTGTGGTTGG-3´	Gateway cloning
TRFL6 R-go-p(B2)	5´-AGAAAGCTGGGTCCTGAGATTGCTTCTCCGC-3´	Gateway cloning: C-terminal fusion
TRFL6 R-STOP-p(B2)	5´-AGAAAGCTGGGTCTTACTGAGATTGCTTCTCCGC-3´	Gateway cloning: N-terminal fusion
TRFL7 Fw-p(B1)	5´-AAAAAGCAGGCTTCATGGCACTCTCGCAGTGG-3´	Gateway cloning
TRFL7 R-go-p(B2)	5´-AGAAAGCTGGGTCATGACGGCGCTCTTCACG-3´	Gateway cloning: C-terminal fusion
TRFL7 R-STOP-p(B2)	5´-AGAAAGCTGGGTCTCAATGACGGCGCTCTTCACG-3´	Gateway cloning: N-terminal fusion
TRFL8 Fw-p(B1)	5´-AAAAAGCAGGCTTCATGGACCTTTTGGGA-3´	Gateway cloning
TRFL8 R-go-p(B2)	5´-AGAAAGCTGGGTCTCCACTCTTCTTCTTCTTG-3´	Gateway cloning: C-terminal fusion
TRFL8 R-STOP-p(B2)	5´-AGAAAGCTGGGTCTCATCCACTCTTCTTCTTC-3´	Gateway cloning: N-terminal fusion
TRFL9 Fw-p(B1)	5´-AAAAAGCAGGCTTCATGGTGTTCAAGAGAAAGTTAG-3´	Gateway cloning
TRFL9 R-go-p(B2)	5´-AGAAAGCTGGGTCCACTGAAACACCTGATTCAA-3´	Gateway cloning: C-terminal fusion
TRFL9 R-STOP-p(B2)	5´-AGAAAGCTGGGTCTTACACTGAAACACCTGATTC-3´	Gateway cloning: N-terminal fusion
TRFL10 Fw-p(B1)	5´-AAAAAGCAGGCTTCATGATTGAGAAGAAACTGTCG-3´	Gateway cloning
TRFL10 R-go-p(B2)	5´-AGAAAGCTGGGTCCATAGCAGTAGGGGTTAGTG-3´	Gateway cloning: C-terminal fusion
TRFL10 R-STOP-p(B2)	5´-AGAAAGCTGGGTCTTACATAGCAGTAGGGGTTAG-3´	Gateway cloning: N-terminal fusion
TRFL11 Fw-p(B1)	5´-AAAAAGCAGGCTTCATGGAGGTCATTGATCAATGG-3´	Gateway cloning
TRFL11 R-go-p(B2)	5´-AGAAAGCTGGGTCCCCACCGACTAAGTTCCTCC-3´	Gateway cloning: C-terminal fusion
TRFL11 R-STOP-p(B2)	5´-AGAAAGCTGGGTCCTACCCACCGACTAAGTTCCTCC-3´	Gateway cloning: N-terminal fusion
attB1	5´-GGGGACAAGTTTGTACAAAAAAGCAGGCT-3´	Gateway cloning
attB2	5´-GGGGACCACTTTGTACAAGAAAGCTGGGT-3´	Gateway cloning
TelA	5'-CCCCGGTTTTGGGTTTTGGGTTTTGGGTTTTGGGT-3'	ChiP qPCR
TelB	5'-GGGGCCCTAATCCCTAATCCCTAATCCCTAATCCCT-3'	ChiP qPCR
CEN-f	5'-CCGTATGAGTCTTTGGCTTTG -3'	ChiP qPCR
CEN-r	5'-TTGGTTAGTGTTTTGGAGTCG -3'	ChiP qPCR

### Sheet: Genotyping
Gene	Gene ID	T-DNA insertion mutant	Combination of primers	Detected allele
TRFL5	At1g15720	trfl5 (SAIL 504 G02)	SAIL504G02 RP + SAIL504G02 LP	wild-type loci
			SAIL504G02 RP + SAIL LB3	T-DNA insertion loci
TRFL7	At1g06910	trfl7-1 (SAIL 1155 F11)	SAIL1155F11 RP + SAIL1155F11 LP	wild-type loci
			SAIL1155F11 RP + SAIL LB3	T-DNA insertion loci
		trfl7-2 (SALK 148576)	SALK148576 RP + SALK148576 LP	wild-type loci
			SALK148576 RP + Lbc1	T-DNA insertion loci
TRFL11	At5g58340	trfl11-1(SALK 053119c)	SALK053119 RP + SALK053119 LP	wild-type loci
			SALK053119 RP + Lbc1	T-DNA insertion loci
		trfl11-2 (SALK 018118c)	SALK 018118 RP + SALK 018118 LP	wild-type loci
			SALK 018118 RP + Lbc1	T-DNA insertion loci
Ku70	Ar1g16970	Ku70-2 (SALK_123114)	AtKu70 RP + AtKu70 LP	wild-type loci
			AtKu70 RP + LBb1.3	T-DNA insertion loci
